# Multi-omics Quality Assessment in Personalized Medicine through EATRIS

**DOI:** 10.1101/2023.10.25.563912

**Authors:** EATRIS Plus Multi-omics working group and stakeholders (in alphabetical order by last name), Patricia Alonso-Andrés, Davide Baldazzi, Qiaochu Chen, Elisa Conde Moreno, Lorena Crespo-Toro, Kati Donner, Petr Džubák, Sara Ekberg, Maria Laura Garcia-Bermejo, Daniela Gasparotto, Bishwa Ghimire, Jolein Gloerich, Janine Habier, Marián Hajdúch, Rashi Halder, Sari Hannula, Hanna Lindgren, Yaqing Liu, Roberta Maestro, Tom Martin, Pirkko Mattila, Lukáš Najdekr, Kenneth Nazir, Anna Niehues, Anni I Nieminen, Jessica Nordlund, Emanuela Oldoni, Elin Övernäs, Aino Palva, Maija Puhka, Ileana Quintero, Miren Edurne Ramos-Muñoz, Esperanza Macarena Rodríguez-Serrano, Sabrina Saracino, Andreas Scherer, Leming Shi, Jarmila Stanková, Peter-Bram ’t Hoen, Tanushree Tunstall, Beatrice Valenti, Alain van Gool, Marjan Weiss, Bhagwan Yadav, Yuanting Zheng, Patricia Žižkovičová

**Affiliations:** Biomarkers & Therapeutic Targets Group, Ramon and Cajal Health Research Institute (IRYCIS), Madrid, Spain; Centro di Riferimento Oncologico di Aviano (CRO Aviano) IRCCS, Via Gallini 2, 33081 Aviano (PN), Italy; State Key Laboratory of Genetic Engineering, School of Life Sciences, Human Phenome Institute and Shanghai Cancer Center, Fudan University, Shanghai, China; Institute for Molecular Medicine Finland FIMM, Tukholmankatu 8, Helsinki, Finland; Institute of Molecular and Translational Medicine, Faculty of Medicine and Dentistry Palacky University and University Hospital Olomouc, Hněvotínská 1333/5, 779 00 Olomouc, Czech Republic; Department of Medical Sciences and Science for Life Laboratory, Uppsala University, Box 1432, BMC 751 44 Uppsala, Sweden; Radboud University Medical Center, Department of Genetics, Translational Metabolic Laboratory, Geert Grooteplein zuid 10, 6525GA Nijmegen, The Netherlands; Luxembourg Center for Systems Biomedicine, University of Luxembourg, 7, Avenue des Hauts-Fournaux, Esch-sur-Alzette, Luxembourg; EATRIS ERIC, European Infrastructure for Translational Medicine, 1081 HZ Amsterdam, The Netherlands; Luxembourg Institute of Health, 1A-B, rue Thomas Edison, L-1445 Strassen Luxembourg; Radboud University Medical Center, Department of Biomedical Sciences, Geert Grooteplein zuid 10, 6525GA Nijmegen, The Netherlands

**Keywords:** multi-omics, quality, EATRIS, MOTBX

## Abstract

Molecular characterization of a biological sample, e.g., with omics approaches, is fundamental for the development and implementation of personalized and precision medicine approaches. In this context, quality assessment is one of the most critical aspects. Accurate performance and interpretation of omics techniques is based on consensus, harmonization, and standardization of protocols, procedures, data analysis and reference values and materials. EATRIS, the European Infrastructure for Translational Medicine (www.EATRIS.eu), brings together resources and services to support researchers in developing their biomedical discoveries into novel translational tools and interventions for better health outcomes. Here we describe activities of member facilities of EATRIS towards quality assessment of pre-clinical sample processing, clinical omics data generation, multi-omics data integration, and dissemination of the resources in a Multi-Omics Toolbox, the principal deliverable of the EATRIS Plus project for the consolidation of EATRIS towards translational Medicine.
