## Supplementary Table 1 for "Multi-omics Quality Assessment in Personalized Medicine through EATRIS"

### Sheet: Suppl. Table S1
Omics platform	Facility	Input (ng)	Library kit (vendor)	Sequencing platform	Flowcell type	Median number of reads	Paired end? (yes/no)	N samples	Read length
Genomics	A	300	Illumina DNA PCR-Free Library Prep (Illumina)	Novaseq 6000	S4	1173427845	yes	4	PE150
Genomics	B	300-2000	Illumina DNA PCR-Free Library Prep (automated workflow) (Illumina)	Novaseq 6000	S4	680000000	yes	4	PE150
Genomics	C	200	Illumina DNA PCR-Free Library Prep (Illumina)	NextSeq2000	P3	1069494669	yes	4	PE150
Genomics	D	1000	TruSeq DNA PCR-Free Library Prep (automated workflow) (Illumina)	Novaseq 6000	S4	758700000	yes	4	PE150
Transcriptomics	A	275	Illumina® Stranded Total RNA Prep, Ligation with Ribo-Zero Plus (96 Samples), (Illumina)	NovaSeq 6000	S1	145489496	yes	12 (4 samples, 3 replicates each)	PE150
Transcriptomics	C	1000	Illumina® Stranded Total RNA Prep, Ligation with Ribo-Zero Plus (96 Samples), (Illumina)	NextSeq 2000	P2/P3	1009565977	yes	12 (4 samples, 3 replicates each)	PE150
Transcriptomics	D	300	Illumina® Stranded Total RNA Prep, Ligation with Ribo-Zero Plus (96 Samples), (Illumina)	Novaseq 6000	S4	204400000	yes	12 (4 samples, 3 replicates each)	PE150
Transcriptomics	E	275	Illumina® Stranded Total RNA Prep, Ligation with Ribo-Zero Plus (96 Samples), (Illumina)	NextSeq 550	High output v2.5	15848147459	yes	12 (4 samples, 3 replicates each)	PE145
Omics platform	Facility	Technology	Column	Trap column	Gradient	Mobile phases	MS Acquistion	MS1 analyzator	MS2 analyzator	Fragmentation
Metabolomics	A	Orbitrap Q-Exactive coupled with Vanquish LC (Thermo Fischer Scientific)	SeQuant ZIC-pHILIC (2.1 × 100 mm, 5-μm) Merck cat. 1504620001	n/a	24 min (from 80%B to 20% B)	A-20mM Ammonium hydrogen Carbonate,pH 9.4 B-ACN	Full MS	Orbitrap	n/a	n/a
Metabolomics	F	Orbitrap Elite coupled with Dionex Ultimate 3000 (Thermo Fisher Scientific)	Accucore-Amide-HILIC (2.1 x 100 mm, 2.6-μm) Thermo Fisher Scientific cat.16726-102130)	n/a	15 min (1%-B to 95%B	A - 95%ACN+10mM AmFormate+0.1%FA; B - 50%ACN+10mM AmF+0.1%FA	Full MS	Orbitrap	n/a	n/a
Proteomics	B	timsTOF Pro coupled with Evosep One	Endurance column 15 cm x 150 um, 1.9 um (EV1106) / Performance column 15 cm x 150 um, 1.5 um (EV1137)	n.a.	Evosep 30 SPD (44 minute gradient)	A - 0.1% formic acid in water B - 0.1% formic acid in ACN	DDA-PASEF / DIA-PASEF	timsTOF Pro	timsTOF Pro	CID
Proteomics	F	Orbitrap Fusion coupled with Ultimate 3000 RS (Thermo)	ThermoScientific, cat. n. ES903	ThermoScientific, cat. n. 164750	60 min (from 2%B to 35% B)	A - 0.1% formic acid in water B - 0.1% formic acid in ACN	DDA	Orbitrap	IT	CID
